# Community Composition of Bacteria Isolated from Swiss Banknotes Varies Depending on Collection Environment

**DOI:** 10.1101/2021.12.01.470750

**Authors:** Anna M. Bischofberger, Alex R. Hall

## Abstract

Humans interact constantly with surfaces and associated microbial communities in the environment. The factors shaping the composition of these communities are poorly understood: some proposed explanations emphasize the influence of local habitat conditions (niche-based explanations), while others point to geographic structure and the distance among sampled locations (dispersal-based explanations). However, the relative roles of these different drivers for microbial community assembly on human-associated surfaces are not clear. Here, we used a combination of sampling, sequencing (16S rRNA) and culturing to show that the composition of banknote-associated bacterial communities varies depending on the local collection environment. Using banknotes collected from various locations and types of shops across Switzerland, we found taxonomic diversity dominated by families such as *Pseudomonadaceae* and *Staphylococcaceae*, but with banknote samples from particular types of shops (especially butcher shops) having distinct community structure. By contrast, we found no evidence of geographic structure: similarity of community composition did not decrease with increasing distance among sampled locations. These results show that microbial communities associated with banknotes, one of the most commonly encountered and exchanged human-associated surfaces, can reflect the local environmental conditions (in this case, the type of shop), and the signal for this type of variation was stronger than that for geographic structure among the locations sampled here.
