## Supplemental Table 8 for "Community Composition of Bacteria Isolated from Swiss Banknotes Varies Depending on Collection Environment"

OTU	Abundance	Sample ID	Location	ShopType	Latitude	Longitude	Kingdom	Phylum	Class	Order	Family	Genus
ZOTU1	0.238663484	pharmacy-ORB	ORB	pharmacy	6.532417465	46.7233192	Bacteria	Proteobacteria	Gammaproteobacteria	Pseudomonadales	Pseudomonadaceae	Pseudomonas
ZOTU1	0.284774291	butcher-STE	STE	butcher	8.858944467	47.65977499	Bacteria	Proteobacteria	Gammaproteobacteria	Pseudomonadales	Pseudomonadaceae	Pseudomonas
ZOTU1	0.294811321	bakery-BRI	BRI	bakery	8.033535908	46.75409896	Bacteria	Proteobacteria	Gammaproteobacteria	Pseudomonadales	Pseudomonadaceae	Pseudomonas
ZOTU1	0.824521358	kiosk-FRI	FRI	kiosk	8.012818781	47.50683866	Bacteria	Proteobacteria	Gammaproteobacteria	Pseudomonadales	Pseudomonadaceae	Pseudomonas
ZOTU1	1.037498616	butcher-ORB	ORB	butcher	6.531977603	46.72458415	Bacteria	Proteobacteria	Gammaproteobacteria	Pseudomonadales	Pseudomonadaceae	Pseudomonas
ZOTU1	1.151519203	butcher-KLO	KLO	butcher	9.882882015	46.87011448	Bacteria	Proteobacteria	Gammaproteobacteria	Pseudomonadales	Pseudomonadaceae	Pseudomonas
ZOTU1	1.160101978	butcher-ROR	ROR	butcher	9.491410162	47.47667051	Bacteria	Proteobacteria	Gammaproteobacteria	Pseudomonadales	Pseudomonadaceae	Pseudomonas
ZOTU1	1.212448005	butcher-LAN	LAN	butcher	8.539882552	47.2888713	Bacteria	Proteobacteria	Gammaproteobacteria	Pseudomonadales	Pseudomonadaceae	Pseudomonas
ZOTU1	1.250524021	butcher-VIS	VIS	butcher	7.881260829	46.29254559	Bacteria	Proteobacteria	Gammaproteobacteria	Pseudomonadales	Pseudomonadaceae	Pseudomonas
ZOTU1	1.262967098	kiosk-POR	POR	kiosk	7.077433205	47.41639017	Bacteria	Proteobacteria	Gammaproteobacteria	Pseudomonadales	Pseudomonadaceae	Pseudomonas
ZOTU1	1.329985119	bakery-FRI	FRI	bakery	8.02164707	47.50695646	Bacteria	Proteobacteria	Gammaproteobacteria	Pseudomonadales	Pseudomonadaceae	Pseudomonas
ZOTU1	1.885744579	kiosk-ORB	ORB	kiosk	6.538935323	46.72155356	Bacteria	Proteobacteria	Gammaproteobacteria	Pseudomonadales	Pseudomonadaceae	Pseudomonas
ZOTU1	1.965504195	kiosk-ROR	ROR	kiosk	9.492742922	47.47853626	Bacteria	Proteobacteria	Gammaproteobacteria	Pseudomonadales	Pseudomonadaceae	Pseudomonas
ZOTU1	2.364018095	kiosk-BIA	BIA	kiosk	8.974406633	46.35128292	Bacteria	Proteobacteria	Gammaproteobacteria	Pseudomonadales	Pseudomonadaceae	Pseudomonas
ZOTU1	2.54105668	bakery-POR	POR	bakery	7.078157162	47.42102447	Bacteria	Proteobacteria	Gammaproteobacteria	Pseudomonadales	Pseudomonadaceae	Pseudomonas
ZOTU1	2.898550725	butcher-BRI	BRI	butcher	8.031559069	46.75405527	Bacteria	Proteobacteria	Gammaproteobacteria	Pseudomonadales	Pseudomonadaceae	Pseudomonas
ZOTU1	3.006917756	pharmacy-KLO	KLO	pharmacy	9.882003903	46.86782932	Bacteria	Proteobacteria	Gammaproteobacteria	Pseudomonadales	Pseudomonadaceae	Pseudomonas
ZOTU1	3.309544563	kiosk-STE	STE	kiosk	8.855157106	47.65605239	Bacteria	Proteobacteria	Gammaproteobacteria	Pseudomonadales	Pseudomonadaceae	Pseudomonas
ZOTU1	3.31366665	pharmacy-ROR	ROR	pharmacy	9.491098236	47.47787266	Bacteria	Proteobacteria	Gammaproteobacteria	Pseudomonadales	Pseudomonadaceae	Pseudomonas
ZOTU1	3.558930832	pharmacy-POR	POR	pharmacy	7.074873684	47.41669695	Bacteria	Proteobacteria	Gammaproteobacteria	Pseudomonadales	Pseudomonadaceae	Pseudomonas
ZOTU1	3.659652333	kiosk-LAN	LAN	kiosk	8.543759506	47.28711609	Bacteria	Proteobacteria	Gammaproteobacteria	Pseudomonadales	Pseudomonadaceae	Pseudomonas
ZOTU1	3.662339423	pharmacy-VIS	VIS	pharmacy	7.881402403	46.2924011	Bacteria	Proteobacteria	Gammaproteobacteria	Pseudomonadales	Pseudomonadaceae	Pseudomonas
ZOTU1	4.267881736	pharmacy-LAN	LAN	pharmacy	8.538974777	47.28908685	Bacteria	Proteobacteria	Gammaproteobacteria	Pseudomonadales	Pseudomonadaceae	Pseudomonas
ZOTU1	4.881266491	pharmacy-BIA	BIA	pharmacy	8.969849334	46.36016197	Bacteria	Proteobacteria	Gammaproteobacteria	Pseudomonadales	Pseudomonadaceae	Pseudomonas
ZOTU1	5.057870425	butcher-BIA	BIA	butcher	8.972561578	46.35358424	Bacteria	Proteobacteria	Gammaproteobacteria	Pseudomonadales	Pseudomonadaceae	Pseudomonas
ZOTU1	5.198659492	florist-BRI	BRI	florist	8.03082675	46.75411304	Bacteria	Proteobacteria	Gammaproteobacteria	Pseudomonadales	Pseudomonadaceae	Pseudomonas
ZOTU1	5.517850149	pharmacy-STE	STE	pharmacy	8.859325869	47.65959943	Bacteria	Proteobacteria	Gammaproteobacteria	Pseudomonadales	Pseudomonadaceae	Pseudomonas
ZOTU1	5.910596026	pharmacy-BRI	BRI	pharmacy	8.032293565	46.75419538	Bacteria	Proteobacteria	Gammaproteobacteria	Pseudomonadales	Pseudomonadaceae	Pseudomonas
ZOTU1	6.186650285	pharmacy-FRI	FRI	pharmacy	8.018913881	47.50828333	Bacteria	Proteobacteria	Gammaproteobacteria	Pseudomonadales	Pseudomonadaceae	Pseudomonas
ZOTU1	6.466830647	florist-VIS	VIS	florist	7.881447062	46.29151035	Bacteria	Proteobacteria	Gammaproteobacteria	Pseudomonadales	Pseudomonadaceae	Pseudomonas
ZOTU1	7.17143978	florist-ROR	ROR	florist	9.491930465	47.4784607	Bacteria	Proteobacteria	Gammaproteobacteria	Pseudomonadales	Pseudomonadaceae	Pseudomonas
ZOTU1	8.027973521	butcher-FRI	FRI	butcher	8.020791115	47.50758136	Bacteria	Proteobacteria	Gammaproteobacteria	Pseudomonadales	Pseudomonadaceae	Pseudomonas
ZOTU1	10.63389392	florist-FRI	FRI	florist	8.02188618	47.50697325	Bacteria	Proteobacteria	Gammaproteobacteria	Pseudomonadales	Pseudomonadaceae	Pseudomonas
ZOTU1	11.82854593	bakery-KLO	KLO	bakery	9.883557847	46.86708513	Bacteria	Proteobacteria	Gammaproteobacteria	Pseudomonadales	Pseudomonadaceae	Pseudomonas
ZOTU1	13.91186335	bakery-ROR	ROR	bakery	9.491914228	47.47769624	Bacteria	Proteobacteria	Gammaproteobacteria	Pseudomonadales	Pseudomonadaceae	Pseudomonas
ZOTU1	14.53977975	kiosk-KLO	KLO	kiosk	9.88156669	46.86860363	Bacteria	Proteobacteria	Gammaproteobacteria	Pseudomonadales	Pseudomonadaceae	Pseudomonas
ZOTU1	17.02483008	kiosk-VIS	VIS	kiosk	7.881335448	46.29374173	Bacteria	Proteobacteria	Gammaproteobacteria	Pseudomonadales	Pseudomonadaceae	Pseudomonas
ZOTU1	22.95801402	florist-ORB	ORB	florist	6.53205872	46.7236492	Bacteria	Proteobacteria	Gammaproteobacteria	Pseudomonadales	Pseudomonadaceae	Pseudomonas
ZOTU1	34.2613276	bakery-LAN	LAN	bakery	8.543036636	47.28732091	Bacteria	Proteobacteria	Gammaproteobacteria	Pseudomonadales	Pseudomonadaceae	Pseudomonas
ZOTU1	83.24384427	florist-BIA	BIA	florist	8.971680214	46.35780691	Bacteria	Proteobacteria	Gammaproteobacteria	Pseudomonadales	Pseudomonadaceae	Pseudomonas
ZOTU1	90.11619393	kiosk-BRI	BRI	kiosk	8.038937354	46.75490729	Bacteria	Proteobacteria	Gammaproteobacteria	Pseudomonadales	Pseudomonadaceae	Pseudomonas
ZOTU1	93.36028989	bakery-ORB	ORB	bakery	6.532141986	46.72570097	Bacteria	Proteobacteria	Gammaproteobacteria	Pseudomonadales	Pseudomonadaceae	Pseudomonas
ZOTU16	0	kiosk-BRI	BRI	kiosk	8.038937354	46.75490729	Bacteria	Firmicutes	Bacilli	Bacillales	Staphylococcaceae	Staphylococcus
ZOTU16	0	pharmacy-BRI	BRI	pharmacy	8.032293565	46.75419538	Bacteria	Firmicutes	Bacilli	Bacillales	Staphylococcaceae	Staphylococcus
ZOTU16	0	pharmacy-ORB	ORB	pharmacy	6.532417465	46.7233192	Bacteria	Firmicutes	Bacilli	Bacillales	Staphylococcaceae	Staphylococcus
ZOTU16	0	bakery-BRI	BRI	bakery	8.033535908	46.75409896	Bacteria	Firmicutes	Bacilli	Bacillales	Staphylococcaceae	Staphylococcus
ZOTU16	0	bakery-ORB	ORB	bakery	6.532141986	46.72570097	Bacteria	Firmicutes	Bacilli	Bacillales	Staphylococcaceae	Staphylococcus
ZOTU16	0	bakery-LAN	LAN	bakery	8.543036636	47.28732091	Bacteria	Firmicutes	Bacilli	Bacillales	Staphylococcaceae	Staphylococcus
ZOTU16	0	pharmacy-BIA	BIA	pharmacy	8.969849334	46.36016197	Bacteria	Firmicutes	Bacilli	Bacillales	Staphylococcaceae	Staphylococcus
ZOTU16	0	florist-BIA	BIA	florist	8.971680214	46.35780691	Bacteria	Firmicutes	Bacilli	Bacillales	Staphylococcaceae	Staphylococcus
ZOTU16	0.001057049	kiosk-VIS	VIS	kiosk	7.881335448	46.29374173	Bacteria	Firmicutes	Bacilli	Bacillales	Staphylococcaceae	Staphylococcus
ZOTU16	0.023571612	pharmacy-KLO	KLO	pharmacy	9.882003903	46.86782932	Bacteria	Firmicutes	Bacilli	Bacillales	Staphylococcaceae	Staphylococcus
ZOTU16	0.028137919	kiosk-BIA	BIA	kiosk	8.974406633	46.35128292	Bacteria	Firmicutes	Bacilli	Bacillales	Staphylococcaceae	Staphylococcus
ZOTU16	0.036562645	kiosk-POR	POR	kiosk	7.077433205	47.41639017	Bacteria	Firmicutes	Bacilli	Bacillales	Staphylococcaceae	Staphylococcus
ZOTU16	0.036891087	butcher-VIS	VIS	butcher	7.881260829	46.29254559	Bacteria	Firmicutes	Bacilli	Bacillales	Staphylococcaceae	Staphylococcus
ZOTU16	0.10936593	kiosk-KLO	KLO	kiosk	9.88156669	46.86860363	Bacteria	Firmicutes	Bacilli	Bacillales	Staphylococcaceae	Staphylococcus
ZOTU16	0.111351281	florist-ORB	ORB	florist	6.53205872	46.7236492	Bacteria	Firmicutes	Bacilli	Bacillales	Staphylococcaceae	Staphylococcus
ZOTU16	0.114204856	butcher-KLO	KLO	butcher	9.882882015	46.87011448	Bacteria	Firmicutes	Bacilli	Bacillales	Staphylococcaceae	Staphylococcus
ZOTU16	0.114777154	pharmacy-FRI	FRI	pharmacy	8.018913881	47.50828333	Bacteria	Firmicutes	Bacilli	Bacillales	Staphylococcaceae	Staphylococcus
ZOTU16	0.160759486	pharmacy-STE	STE	pharmacy	8.859325869	47.65959943	Bacteria	Firmicutes	Bacilli	Bacillales	Staphylococcaceae	Staphylococcus
ZOTU16	0.286027264	bakery-KLO	KLO	bakery	9.883557847	46.86708513	Bacteria	Firmicutes	Bacilli	Bacillales	Staphylococcaceae	Staphylococcus
ZOTU16	0.353997875	pharmacy-POR	POR	pharmacy	7.074873684	47.41669695	Bacteria	Firmicutes	Bacilli	Bacillales	Staphylococcaceae	Staphylococcus
ZOTU16	0.401581854	bakery-ROR	ROR	bakery	9.491914228	47.47769624	Bacteria	Firmicutes	Bacilli	Bacillales	Staphylococcaceae	Staphylococcus
ZOTU16	0.45706875	butcher-ORB	ORB	butcher	6.531977603	46.72458415	Bacteria	Firmicutes	Bacilli	Bacillales	Staphylococcaceae	Staphylococcus
ZOTU16	0.6630051	florist-ROR	ROR	florist	9.491930465	47.4784607	Bacteria	Firmicutes	Bacilli	Bacillales	Staphylococcaceae	Staphylococcus
ZOTU16	0.718301271	butcher-STE	STE	butcher	8.858944467	47.65977499	Bacteria	Firmicutes	Bacilli	Bacillales	Staphylococcaceae	Staphylococcus
ZOTU16	0.719745972	florist-FRI	FRI	florist	8.02188618	47.50697325	Bacteria	Firmicutes	Bacilli	Bacillales	Staphylococcaceae	Staphylococcus
ZOTU16	1.042326648	bakery-POR	POR	bakery	7.078157162	47.42102447	Bacteria	Firmicutes	Bacilli	Bacillales	Staphylococcaceae	Staphylococcus
ZOTU16	1.385908666	kiosk-ORB	ORB	kiosk	6.538935323	46.72155356	Bacteria	Firmicutes	Bacilli	Bacillales	Staphylococcaceae	Staphylococcus
ZOTU16	1.614362223	florist-BRI	BRI	florist	8.03082675	46.75411304	Bacteria	Firmicutes	Bacilli	Bacillales	Staphylococcaceae	Staphylococcus
ZOTU16	1.622891309	butcher-FRI	FRI	butcher	8.020791115	47.50758136	Bacteria	Firmicutes	Bacilli	Bacillales	Staphylococcaceae	Staphylococcus
ZOTU16	1.663842243	butcher-LAN	LAN	butcher	8.539882552	47.2888713	Bacteria	Firmicutes	Bacilli	Bacillales	Staphylococcaceae	Staphylococcus
ZOTU16	1.835911963	kiosk-STE	STE	kiosk	8.855157106	47.65605239	Bacteria	Firmicutes	Bacilli	Bacillales	Staphylococcaceae	Staphylococcus
ZOTU16	2.333660984	pharmacy-VIS	VIS	pharmacy	7.881402403	46.2924011	Bacteria	Firmicutes	Bacilli	Bacillales	Staphylococcaceae	Staphylococcus
ZOTU16	2.87409848	butcher-BIA	BIA	butcher	8.972561578	46.35358424	Bacteria	Firmicutes	Bacilli	Bacillales	Staphylococcaceae	Staphylococcus
ZOTU16	3.040713654	kiosk-FRI	FRI	kiosk	8.012818781	47.50683866	Bacteria	Firmicutes	Bacilli	Bacillales	Staphylococcaceae	Staphylococcus
ZOTU16	3.715261206	florist-VIS	VIS	florist	7.881447062	46.29151035	Bacteria	Firmicutes	Bacilli	Bacillales	Staphylococcaceae	Staphylococcus
ZOTU16	4.730858265	pharmacy-LAN	LAN	pharmacy	8.538974777	47.28908685	Bacteria	Firmicutes	Bacilli	Bacillales	Staphylococcaceae	Staphylococcus
ZOTU16	4.750744048	bakery-FRI	FRI	bakery	8.02164707	47.50695646	Bacteria	Firmicutes	Bacilli	Bacillales	Staphylococcaceae	Staphylococcus
ZOTU16	5.803227785	kiosk-ROR	ROR	kiosk	9.492742922	47.47853626	Bacteria	Firmicutes	Bacilli	Bacillales	Staphylococcaceae	Staphylococcus
ZOTU16	6.377596395	butcher-ROR	ROR	butcher	9.491410162	47.47667051	Bacteria	Firmicutes	Bacilli	Bacillales	Staphylococcaceae	Staphylococcus
ZOTU16	13.34113219	pharmacy-ROR	ROR	pharmacy	9.491098236	47.47787266	Bacteria	Firmicutes	Bacilli	Bacillales	Staphylococcaceae	Staphylococcus
ZOTU16	20.67703568	kiosk-LAN	LAN	kiosk	8.543759506	47.28711609	Bacteria	Firmicutes	Bacilli	Bacillales	Staphylococcaceae	Staphylococcus
ZOTU16	21.01449275	butcher-BRI	BRI	butcher	8.031559069	46.75405527	Bacteria	Firmicutes	Bacilli	Bacillales	Staphylococcaceae	Staphylococcus
ZOTU3	0	butcher-BRI	BRI	butcher	8.031559069	46.75405527	Bacteria	Firmicutes	Bacilli	Bacillales	Staphylococcaceae	Staphylococcus
ZOTU3	0	pharmacy-ORB	ORB	pharmacy	6.532417465	46.7233192	Bacteria	Firmicutes	Bacilli	Bacillales	Staphylococcaceae	Staphylococcus
ZOTU3	0.001944822	kiosk-POR	POR	kiosk	7.077433205	47.41639017	Bacteria	Firmicutes	Bacilli	Bacillales	Staphylococcaceae	Staphylococcus
ZOTU3	0.002019886	kiosk-BRI	BRI	kiosk	8.038937354	46.75490729	Bacteria	Firmicutes	Bacilli	Bacillales	Staphylococcaceae	Staphylococcus
ZOTU3	0.002926073	florist-BIA	BIA	florist	8.971680214	46.35780691	Bacteria	Firmicutes	Bacilli	Bacillales	Staphylococcaceae	Staphylococcus
ZOTU3	0.003171147	kiosk-VIS	VIS	kiosk	7.881335448	46.29374173	Bacteria	Firmicutes	Bacilli	Bacillales	Staphylococcaceae	Staphylococcus
ZOTU3	0.022062271	bakery-LAN	LAN	bakery	8.543036636	47.28732091	Bacteria	Firmicutes	Bacilli	Bacillales	Staphylococcaceae	Staphylococcus
ZOTU3	0.058962264	bakery-BRI	BRI	bakery	8.033535908	46.75409896	Bacteria	Firmicutes	Bacilli	Bacillales	Staphylococcaceae	Staphylococcus
ZOTU3	0.159797254	bakery-POR	POR	bakery	7.078157162	47.42102447	Bacteria	Firmicutes	Bacilli	Bacillales	Staphylococcaceae	Staphylococcus
ZOTU3	0.192873104	florist-FRI	FRI	florist	8.02188618	47.50697325	Bacteria	Firmicutes	Bacilli	Bacillales	Staphylococcaceae	Staphylococcus
ZOTU3	0.365965233	kiosk-LAN	LAN	kiosk	8.543759506	47.28711609	Bacteria	Firmicutes	Bacilli	Bacillales	Staphylococcaceae	Staphylococcus
ZOTU3	0.395778364	pharmacy-BIA	BIA	pharmacy	8.969849334	46.36016197	Bacteria	Firmicutes	Bacilli	Bacillales	Staphylococcaceae	Staphylococcus
ZOTU3	0.446791679	butcher-KLO	KLO	butcher	9.882882015	46.87011448	Bacteria	Firmicutes	Bacilli	Bacillales	Staphylococcaceae	Staphylococcus
ZOTU3	0.5165437	kiosk-KLO	KLO	kiosk	9.88156669	46.86860363	Bacteria	Firmicutes	Bacilli	Bacillales	Staphylococcaceae	Staphylococcus
ZOTU3	0.561605808	butcher-FRI	FRI	butcher	8.020791115	47.50758136	Bacteria	Firmicutes	Bacilli	Bacillales	Staphylococcaceae	Staphylococcus
ZOTU3	0.638947318	butcher-ORB	ORB	butcher	6.531977603	46.72458415	Bacteria	Firmicutes	Bacilli	Bacillales	Staphylococcaceae	Staphylococcus
ZOTU3	0.758981837	bakery-ORB	ORB	bakery	6.532141986	46.72570097	Bacteria	Firmicutes	Bacilli	Bacillales	Staphylococcaceae	Staphylococcus
ZOTU3	0.760283469	butcher-LAN	LAN	butcher	8.539882552	47.2888713	Bacteria	Firmicutes	Bacilli	Bacillales	Staphylococcaceae	Staphylococcus
ZOTU3	0.995704934	butcher-STE	STE	butcher	8.858944467	47.65977499	Bacteria	Firmicutes	Bacilli	Bacillales	Staphylococcaceae	Staphylococcus
ZOTU3	1.227246164	kiosk-BIA	BIA	kiosk	8.974406633	46.35128292	Bacteria	Firmicutes	Bacilli	Bacillales	Staphylococcaceae	Staphylococcus
ZOTU3	1.244824581	kiosk-STE	STE	kiosk	8.855157106	47.65605239	Bacteria	Firmicutes	Bacilli	Bacillales	Staphylococcaceae	Staphylococcus
ZOTU3	1.659123777	butcher-BIA	BIA	butcher	8.972561578	46.35358424	Bacteria	Firmicutes	Bacilli	Bacillales	Staphylococcaceae	Staphylococcus
ZOTU3	1.914144378	butcher-VIS	VIS	butcher	7.881260829	46.29254559	Bacteria	Firmicutes	Bacilli	Bacillales	Staphylococcaceae	Staphylococcus
ZOTU3	2.003586984	pharmacy-KLO	KLO	pharmacy	9.882003903	46.86782932	Bacteria	Firmicutes	Bacilli	Bacillales	Staphylococcaceae	Staphylococcus
ZOTU3	2.319945472	kiosk-ORB	ORB	kiosk	6.538935323	46.72155356	Bacteria	Firmicutes	Bacilli	Bacillales	Staphylococcaceae	Staphylococcus
ZOTU3	2.362769691	bakery-ROR	ROR	bakery	9.491914228	47.47769624	Bacteria	Firmicutes	Bacilli	Bacillales	Staphylococcaceae	Staphylococcus
ZOTU3	2.888153911	kiosk-FRI	FRI	kiosk	8.012818781	47.50683866	Bacteria	Firmicutes	Bacilli	Bacillales	Staphylococcaceae	Staphylococcus
ZOTU3	3.818589438	florist-BRI	BRI	florist	8.03082675	46.75411304	Bacteria	Firmicutes	Bacilli	Bacillales	Staphylococcaceae	Staphylococcus
ZOTU3	4.950555364	pharmacy-POR	POR	pharmacy	7.074873684	47.41669695	Bacteria	Firmicutes	Bacilli	Bacillales	Staphylococcaceae	Staphylococcus
ZOTU3	5.015695972	pharmacy-STE	STE	pharmacy	8.859325869	47.65959943	Bacteria	Firmicutes	Bacilli	Bacillales	Staphylococcaceae	Staphylococcus
ZOTU3	6.124229146	bakery-KLO	KLO	bakery	9.883557847	46.86708513	Bacteria	Firmicutes	Bacilli	Bacillales	Staphylococcaceae	Staphylococcus
ZOTU3	7.450331126	pharmacy-BRI	BRI	pharmacy	8.032293565	46.75419538	Bacteria	Firmicutes	Bacilli	Bacillales	Staphylococcaceae	Staphylococcus
ZOTU3	8.987838368	florist-ROR	ROR	florist	9.491930465	47.4784607	Bacteria	Firmicutes	Bacilli	Bacillales	Staphylococcaceae	Staphylococcus
ZOTU3	9.424659306	pharmacy-FRI	FRI	pharmacy	8.018913881	47.50828333	Bacteria	Firmicutes	Bacilli	Bacillales	Staphylococcaceae	Staphylococcus
ZOTU3	9.794659974	butcher-ROR	ROR	butcher	9.491410162	47.47667051	Bacteria	Firmicutes	Bacilli	Bacillales	Staphylococcaceae	Staphylococcus
ZOTU3	10.94693856	kiosk-ROR	ROR	kiosk	9.492742922	47.47853626	Bacteria	Firmicutes	Bacilli	Bacillales	Staphylococcaceae	Staphylococcus
ZOTU3	10.96405889	florist-VIS	VIS	florist	7.881447062	46.29151035	Bacteria	Firmicutes	Bacilli	Bacillales	Staphylococcaceae	Staphylococcus
ZOTU3	11.28375973	pharmacy-ROR	ROR	pharmacy	9.491098236	47.47787266	Bacteria	Firmicutes	Bacilli	Bacillales	Staphylococcaceae	Staphylococcus
ZOTU3	16.26275294	pharmacy-VIS	VIS	pharmacy	7.881402403	46.2924011	Bacteria	Firmicutes	Bacilli	Bacillales	Staphylococcaceae	Staphylococcus
ZOTU3	18.21800595	bakery-FRI	FRI	bakery	8.02164707	47.50695646	Bacteria	Firmicutes	Bacilli	Bacillales	Staphylococcaceae	Staphylococcus
ZOTU3	20.68450201	pharmacy-LAN	LAN	pharmacy	8.538974777	47.28908685	Bacteria	Firmicutes	Bacilli	Bacillales	Staphylococcaceae	Staphylococcus
ZOTU3	47.16054235	florist-ORB	ORB	florist	6.53205872	46.7236492	Bacteria	Firmicutes	Bacilli	Bacillales	Staphylococcaceae	Staphylococcus
ZOTU38	0	butcher-BRI	BRI	butcher	8.031559069	46.75405527	Bacteria	Actinobacteria	Actinobacteria	Propionibacteriales	Propionibacteriaceae	Propionibacterium
ZOTU38	0	kiosk-LAN	LAN	kiosk	8.543759506	47.28711609	Bacteria	Actinobacteria	Actinobacteria	Propionibacteriales	Propionibacteriaceae	Propionibacterium
ZOTU38	0	florist-BIA	BIA	florist	8.971680214	46.35780691	Bacteria	Actinobacteria	Actinobacteria	Propionibacteriales	Propionibacteriaceae	Propionibacterium
ZOTU38	0	bakery-ORB	ORB	bakery	6.532141986	46.72570097	Bacteria	Actinobacteria	Actinobacteria	Propionibacteriales	Propionibacteriaceae	Propionibacterium
ZOTU38	0.000504971	kiosk-BRI	BRI	kiosk	8.038937354	46.75490729	Bacteria	Actinobacteria	Actinobacteria	Propionibacteriales	Propionibacteriaceae	Propionibacterium
ZOTU38	0.013100151	florist-ORB	ORB	florist	6.53205872	46.7236492	Bacteria	Actinobacteria	Actinobacteria	Propionibacteriales	Propionibacteriaceae	Propionibacterium
ZOTU38	0.020560186	butcher-ORB	ORB	butcher	6.531977603	46.72458415	Bacteria	Actinobacteria	Actinobacteria	Propionibacteriales	Propionibacteriaceae	Propionibacterium
ZOTU38	0.027671022	pharmacy-KLO	KLO	pharmacy	9.882003903	46.86782932	Bacteria	Actinobacteria	Actinobacteria	Propionibacteriales	Propionibacteriaceae	Propionibacterium
ZOTU38	0.045508824	kiosk-POR	POR	kiosk	7.077433205	47.41639017	Bacteria	Actinobacteria	Actinobacteria	Propionibacteriales	Propionibacteriaceae	Propionibacterium
ZOTU38	0.058962264	bakery-BRI	BRI	bakery	8.033535908	46.75409896	Bacteria	Actinobacteria	Actinobacteria	Propionibacteriales	Propionibacteriaceae	Propionibacterium
ZOTU38	0.089440732	pharmacy-STE	STE	pharmacy	8.859325869	47.65959943	Bacteria	Actinobacteria	Actinobacteria	Propionibacteriales	Propionibacteriaceae	Propionibacterium
ZOTU38	0.111797718	bakery-ROR	ROR	bakery	9.491914228	47.47769624	Bacteria	Actinobacteria	Actinobacteria	Propionibacteriales	Propionibacteriaceae	Propionibacterium
ZOTU38	0.11637839	butcher-FRI	FRI	butcher	8.020791115	47.50758136	Bacteria	Actinobacteria	Actinobacteria	Propionibacteriales	Propionibacteriaceae	Propionibacterium
ZOTU38	0.119331742	pharmacy-ORB	ORB	pharmacy	6.532417465	46.7233192	Bacteria	Actinobacteria	Actinobacteria	Propionibacteriales	Propionibacteriaceae	Propionibacterium
ZOTU38	0.120936682	butcher-LAN	LAN	butcher	8.539882552	47.2888713	Bacteria	Actinobacteria	Actinobacteria	Propionibacteriales	Propionibacteriaceae	Propionibacterium
ZOTU38	0.254413089	kiosk-ROR	ROR	kiosk	9.492742922	47.47853626	Bacteria	Actinobacteria	Actinobacteria	Propionibacteriales	Propionibacteriaceae	Propionibacterium
ZOTU38	0.263852243	pharmacy-BIA	BIA	pharmacy	8.969849334	46.36016197	Bacteria	Actinobacteria	Actinobacteria	Propionibacteriales	Propionibacteriaceae	Propionibacterium
ZOTU38	0.276435119	pharmacy-FRI	FRI	pharmacy	8.018913881	47.50828333	Bacteria	Actinobacteria	Actinobacteria	Propionibacteriales	Propionibacteriaceae	Propionibacterium
ZOTU38	0.282253322	florist-FRI	FRI	florist	8.02188618	47.50697325	Bacteria	Actinobacteria	Actinobacteria	Propionibacteriales	Propionibacteriaceae	Propionibacterium
ZOTU38	0.329504486	butcher-VIS	VIS	butcher	7.881260829	46.29254559	Bacteria	Actinobacteria	Actinobacteria	Propionibacteriales	Propionibacteriaceae	Propionibacterium
ZOTU38	0.341310318	florist-ROR	ROR	florist	9.491930465	47.4784607	Bacteria	Actinobacteria	Actinobacteria	Propionibacteriales	Propionibacteriaceae	Propionibacterium
ZOTU38	0.344409378	butcher-STE	STE	butcher	8.858944467	47.65977499	Bacteria	Actinobacteria	Actinobacteria	Propionibacteriales	Propionibacteriaceae	Propionibacterium
ZOTU38	0.397350993	pharmacy-BRI	BRI	pharmacy	8.032293565	46.75419538	Bacteria	Actinobacteria	Actinobacteria	Propionibacteriales	Propionibacteriaceae	Propionibacterium
ZOTU38	0.452142601	pharmacy-POR	POR	pharmacy	7.074873684	47.41669695	Bacteria	Actinobacteria	Actinobacteria	Propionibacteriales	Propionibacteriaceae	Propionibacterium
ZOTU38	0.454892133	kiosk-STE	STE	kiosk	8.855157106	47.65605239	Bacteria	Actinobacteria	Actinobacteria	Propionibacteriales	Propionibacteriaceae	Propionibacterium
ZOTU38	0.564339116	butcher-KLO	KLO	butcher	9.882882015	46.87011448	Bacteria	Actinobacteria	Actinobacteria	Propionibacteriales	Propionibacteriaceae	Propionibacterium
ZOTU38	0.676496345	florist-BRI	BRI	florist	8.03082675	46.75411304	Bacteria	Actinobacteria	Actinobacteria	Propionibacteriales	Propionibacteriaceae	Propionibacterium
ZOTU38	0.716215587	kiosk-FRI	FRI	kiosk	8.012818781	47.50683866	Bacteria	Actinobacteria	Actinobacteria	Propionibacteriales	Propionibacteriaceae	Propionibacterium
ZOTU38	0.71676748	kiosk-KLO	KLO	kiosk	9.88156669	46.86860363	Bacteria	Actinobacteria	Actinobacteria	Propionibacteriales	Propionibacteriaceae	Propionibacterium
ZOTU38	0.973945438	butcher-BIA	BIA	butcher	8.972561578	46.35358424	Bacteria	Actinobacteria	Actinobacteria	Propionibacteriales	Propionibacteriaceae	Propionibacterium
ZOTU38	1.127060465	florist-VIS	VIS	florist	7.881447062	46.29151035	Bacteria	Actinobacteria	Actinobacteria	Propionibacteriales	Propionibacteriaceae	Propionibacterium
ZOTU38	1.184895833	bakery-FRI	FRI	bakery	8.02164707	47.50695646	Bacteria	Actinobacteria	Actinobacteria	Propionibacteriales	Propionibacteriaceae	Propionibacterium
ZOTU38	1.202887941	kiosk-ORB	ORB	kiosk	6.538935323	46.72155356	Bacteria	Actinobacteria	Actinobacteria	Propionibacteriales	Propionibacteriaceae	Propionibacterium
ZOTU38	1.523320279	pharmacy-ROR	ROR	pharmacy	9.491098236	47.47787266	Bacteria	Actinobacteria	Actinobacteria	Propionibacteriales	Propionibacteriaceae	Propionibacterium
ZOTU38	1.622561711	butcher-ROR	ROR	butcher	9.491410162	47.47667051	Bacteria	Actinobacteria	Actinobacteria	Propionibacteriales	Propionibacteriaceae	Propionibacterium
ZOTU38	1.629931988	bakery-POR	POR	bakery	7.078157162	47.42102447	Bacteria	Actinobacteria	Actinobacteria	Propionibacteriales	Propionibacteriaceae	Propionibacterium
ZOTU38	2.386861918	bakery-LAN	LAN	bakery	8.543036636	47.28732091	Bacteria	Actinobacteria	Actinobacteria	Propionibacteriales	Propionibacteriaceae	Propionibacterium
ZOTU38	2.63510224	bakery-KLO	KLO	bakery	9.883557847	46.86708513	Bacteria	Actinobacteria	Actinobacteria	Propionibacteriales	Propionibacteriaceae	Propionibacterium
ZOTU38	3.223306855	kiosk-BIA	BIA	kiosk	8.974406633	46.35128292	Bacteria	Actinobacteria	Actinobacteria	Propionibacteriales	Propionibacteriaceae	Propionibacterium
ZOTU38	5.067834852	pharmacy-LAN	LAN	pharmacy	8.538974777	47.28908685	Bacteria	Actinobacteria	Actinobacteria	Propionibacteriales	Propionibacteriaceae	Propionibacterium
ZOTU38	9.021963868	pharmacy-VIS	VIS	pharmacy	7.881402403	46.2924011	Bacteria	Actinobacteria	Actinobacteria	Propionibacteriales	Propionibacteriaceae	Propionibacterium
ZOTU38	10.14872678	kiosk-VIS	VIS	kiosk	7.881335448	46.29374173	Bacteria	Actinobacteria	Actinobacteria	Propionibacteriales	Propionibacteriaceae	Propionibacterium
ZOTU4	0	butcher-BRI	BRI	butcher	8.031559069	46.75405527	Bacteria	Firmicutes	Bacilli	Lactobacillales	Streptococcaceae	Streptococcus
ZOTU4	0	kiosk-LAN	LAN	kiosk	8.543759506	47.28711609	Bacteria	Firmicutes	Bacilli	Lactobacillales	Streptococcaceae	Streptococcus
ZOTU4	0	pharmacy-ORB	ORB	pharmacy	6.532417465	46.7233192	Bacteria	Firmicutes	Bacilli	Lactobacillales	Streptococcaceae	Streptococcus
ZOTU4	0.001104777	bakery-ORB	ORB	bakery	6.532141986	46.72570097	Bacteria	Firmicutes	Bacilli	Lactobacillales	Streptococcaceae	Streptococcus
ZOTU4	0.001463036	florist-BIA	BIA	florist	8.971680214	46.35780691	Bacteria	Firmicutes	Bacilli	Lactobacillales	Streptococcaceae	Streptococcus
ZOTU4	0.001514914	kiosk-BRI	BRI	kiosk	8.038937354	46.75490729	Bacteria	Firmicutes	Bacilli	Lactobacillales	Streptococcaceae	Streptococcus
ZOTU4	0.002523829	kiosk-KLO	KLO	kiosk	9.88156669	46.86860363	Bacteria	Firmicutes	Bacilli	Lactobacillales	Streptococcaceae	Streptococcus
ZOTU4	0.006342294	kiosk-VIS	VIS	kiosk	7.881335448	46.29374173	Bacteria	Firmicutes	Bacilli	Lactobacillales	Streptococcaceae	Streptococcus
ZOTU4	0.012652422	butcher-ORB	ORB	butcher	6.531977603	46.72458415	Bacteria	Firmicutes	Bacilli	Lactobacillales	Streptococcaceae	Streptococcus
ZOTU4	0.012715528	pharmacy-ROR	ROR	pharmacy	9.491098236	47.47787266	Bacteria	Firmicutes	Bacilli	Lactobacillales	Streptococcaceae	Streptococcus
ZOTU4	0.020286141	butcher-FRI	FRI	butcher	8.020791115	47.50758136	Bacteria	Firmicutes	Bacilli	Lactobacillales	Streptococcaceae	Streptococcus
ZOTU4	0.033112583	pharmacy-BRI	BRI	pharmacy	8.032293565	46.75419538	Bacteria	Firmicutes	Bacilli	Lactobacillales	Streptococcaceae	Streptococcus
ZOTU4	0.052267487	pharmacy-KLO	KLO	pharmacy	9.882003903	46.86782932	Bacteria	Firmicutes	Bacilli	Lactobacillales	Streptococcaceae	Streptococcus
ZOTU4	0.091780168	florist-VIS	VIS	florist	7.881447062	46.29151035	Bacteria	Firmicutes	Bacilli	Lactobacillales	Streptococcaceae	Streptococcus
ZOTU4	0.092887211	butcher-ROR	ROR	butcher	9.491410162	47.47667051	Bacteria	Firmicutes	Bacilli	Lactobacillales	Streptococcaceae	Streptococcus
ZOTU4	0.132933606	bakery-ROR	ROR	bakery	9.491914228	47.47769624	Bacteria	Firmicutes	Bacilli	Lactobacillales	Streptococcaceae	Streptococcus
ZOTU4	0.275103164	florist-ORB	ORB	florist	6.53205872	46.7236492	Bacteria	Firmicutes	Bacilli	Lactobacillales	Streptococcaceae	Streptococcus
ZOTU4	0.365090434	florist-BRI	BRI	florist	8.03082675	46.75411304	Bacteria	Firmicutes	Bacilli	Lactobacillales	Streptococcaceae	Streptococcus
ZOTU4	0.38700461	kiosk-BIA	BIA	kiosk	8.974406633	46.35128292	Bacteria	Firmicutes	Bacilli	Lactobacillales	Streptococcaceae	Streptococcus
ZOTU4	0.442216981	bakery-BRI	BRI	bakery	8.033535908	46.75409896	Bacteria	Firmicutes	Bacilli	Lactobacillales	Streptococcaceae	Streptococcus
ZOTU4	0.57879536	kiosk-FRI	FRI	kiosk	8.012818781	47.50683866	Bacteria	Firmicutes	Bacilli	Lactobacillales	Streptococcaceae	Streptococcus
ZOTU4	0.640661385	butcher-KLO	KLO	butcher	9.882882015	46.87011448	Bacteria	Firmicutes	Bacilli	Lactobacillales	Streptococcaceae	Streptococcus
ZOTU4	0.757615615	pharmacy-STE	STE	pharmacy	8.859325869	47.65959943	Bacteria	Firmicutes	Bacilli	Lactobacillales	Streptococcaceae	Streptococcus
ZOTU4	0.80358689	butcher-BIA	BIA	butcher	8.972561578	46.35358424	Bacteria	Firmicutes	Bacilli	Lactobacillales	Streptococcaceae	Streptococcus
ZOTU4	0.913466427	pharmacy-VIS	VIS	pharmacy	7.881402403	46.2924011	Bacteria	Firmicutes	Bacilli	Lactobacillales	Streptococcaceae	Streptococcus
ZOTU4	0.936111344	butcher-VIS	VIS	butcher	7.881260829	46.29254559	Bacteria	Firmicutes	Bacilli	Lactobacillales	Streptococcaceae	Streptococcus
ZOTU4	1.127880558	bakery-KLO	KLO	bakery	9.883557847	46.86708513	Bacteria	Firmicutes	Bacilli	Lactobacillales	Streptococcaceae	Streptococcus
ZOTU4	1.201636905	bakery-FRI	FRI	bakery	8.02164707	47.50695646	Bacteria	Firmicutes	Bacilli	Lactobacillales	Streptococcaceae	Streptococcus
ZOTU4	1.263083618	florist-FRI	FRI	florist	8.02188618	47.50697325	Bacteria	Firmicutes	Bacilli	Lactobacillales	Streptococcaceae	Streptococcus
ZOTU4	1.637220986	bakery-POR	POR	bakery	7.078157162	47.42102447	Bacteria	Firmicutes	Bacilli	Lactobacillales	Streptococcaceae	Streptococcus
ZOTU4	1.658806983	bakery-LAN	LAN	bakery	8.543036636	47.28732091	Bacteria	Firmicutes	Bacilli	Lactobacillales	Streptococcaceae	Streptococcus
ZOTU4	1.677823118	butcher-STE	STE	butcher	8.858944467	47.65977499	Bacteria	Firmicutes	Bacilli	Lactobacillales	Streptococcaceae	Streptococcus
ZOTU4	1.854596896	pharmacy-POR	POR	pharmacy	7.074873684	47.41669695	Bacteria	Firmicutes	Bacilli	Lactobacillales	Streptococcaceae	Streptococcus
ZOTU4	2.121487385	pharmacy-LAN	LAN	pharmacy	8.538974777	47.28908685	Bacteria	Firmicutes	Bacilli	Lactobacillales	Streptococcaceae	Streptococcus
ZOTU4	2.253119704	butcher-LAN	LAN	butcher	8.539882552	47.2888713	Bacteria	Firmicutes	Bacilli	Lactobacillales	Streptococcaceae	Streptococcus
ZOTU4	2.602693222	pharmacy-FRI	FRI	pharmacy	8.018913881	47.50828333	Bacteria	Firmicutes	Bacilli	Lactobacillales	Streptococcaceae	Streptococcus
ZOTU4	2.683405257	florist-ROR	ROR	florist	9.491930465	47.4784607	Bacteria	Firmicutes	Bacilli	Lactobacillales	Streptococcaceae	Streptococcus
ZOTU4	2.77686618	kiosk-ORB	ORB	kiosk	6.538935323	46.72155356	Bacteria	Firmicutes	Bacilli	Lactobacillales	Streptococcaceae	Streptococcus
ZOTU4	13.06068602	pharmacy-BIA	BIA	pharmacy	8.969849334	46.36016197	Bacteria	Firmicutes	Bacilli	Lactobacillales	Streptococcaceae	Streptococcus
ZOTU4	16.07629783	kiosk-ROR	ROR	kiosk	9.492742922	47.47853626	Bacteria	Firmicutes	Bacilli	Lactobacillales	Streptococcaceae	Streptococcus
ZOTU4	30.96262802	kiosk-STE	STE	kiosk	8.855157106	47.65605239	Bacteria	Firmicutes	Bacilli	Lactobacillales	Streptococcaceae	Streptococcus
ZOTU4	87.11828016	kiosk-POR	POR	kiosk	7.077433205	47.41639017	Bacteria	Firmicutes	Bacilli	Lactobacillales	Streptococcaceae	Streptococcus
ZOTU5	0	butcher-BRI	BRI	butcher	8.031559069	46.75405527	Bacteria	Firmicutes	Bacilli	Lactobacillales	Streptococcaceae	Streptococcus
ZOTU5	0	florist-BIA	BIA	florist	8.971680214	46.35780691	Bacteria	Firmicutes	Bacilli	Lactobacillales	Streptococcaceae	Streptococcus
ZOTU5	0.000504971	kiosk-BRI	BRI	kiosk	8.038937354	46.75490729	Bacteria	Firmicutes	Bacilli	Lactobacillales	Streptococcaceae	Streptococcus
ZOTU5	0.00058458	pharmacy-STE	STE	pharmacy	8.859325869	47.65959943	Bacteria	Firmicutes	Bacilli	Lactobacillales	Streptococcaceae	Streptococcus
ZOTU5	0.058962264	bakery-BRI	BRI	bakery	8.033535908	46.75409896	Bacteria	Firmicutes	Bacilli	Lactobacillales	Streptococcaceae	Streptococcus
ZOTU5	0.072050829	florist-ORB	ORB	florist	6.53205872	46.7236492	Bacteria	Firmicutes	Bacilli	Lactobacillales	Streptococcaceae	Streptococcus
ZOTU5	0.091491308	kiosk-LAN	LAN	kiosk	8.543759506	47.28711609	Bacteria	Firmicutes	Bacilli	Lactobacillales	Streptococcaceae	Streptococcus
ZOTU5	0.215231788	pharmacy-BRI	BRI	pharmacy	8.032293565	46.75419538	Bacteria	Firmicutes	Bacilli	Lactobacillales	Streptococcaceae	Streptococcus
ZOTU5	0.423129612	bakery-ORB	ORB	bakery	6.532141986	46.72570097	Bacteria	Firmicutes	Bacilli	Lactobacillales	Streptococcaceae	Streptococcus
ZOTU5	0.487940303	kiosk-KLO	KLO	kiosk	9.88156669	46.86860363	Bacteria	Firmicutes	Bacilli	Lactobacillales	Streptococcaceae	Streptococcus
ZOTU5	0.976689369	kiosk-POR	POR	kiosk	7.077433205	47.41639017	Bacteria	Firmicutes	Bacilli	Lactobacillales	Streptococcaceae	Streptococcus
ZOTU5	1.088721023	kiosk-BIA	BIA	kiosk	8.974406633	46.35128292	Bacteria	Firmicutes	Bacilli	Lactobacillales	Streptococcaceae	Streptococcus
ZOTU5	1.093349631	bakery-POR	POR	bakery	7.078157162	47.42102447	Bacteria	Firmicutes	Bacilli	Lactobacillales	Streptococcaceae	Streptococcus
ZOTU5	1.242137633	florist-BRI	BRI	florist	8.03082675	46.75411304	Bacteria	Firmicutes	Bacilli	Lactobacillales	Streptococcaceae	Streptococcus
ZOTU5	1.257334451	butcher-ORB	ORB	butcher	6.531977603	46.72458415	Bacteria	Firmicutes	Bacilli	Lactobacillales	Streptococcaceae	Streptococcus
ZOTU5	1.485133261	butcher-LAN	LAN	butcher	8.539882552	47.2888713	Bacteria	Firmicutes	Bacilli	Lactobacillales	Streptococcaceae	Streptococcus
ZOTU5	1.52254571	butcher-KLO	KLO	butcher	9.882882015	46.87011448	Bacteria	Firmicutes	Bacilli	Lactobacillales	Streptococcaceae	Streptococcus
ZOTU5	1.608535256	butcher-VIS	VIS	butcher	7.881260829	46.29254559	Bacteria	Firmicutes	Bacilli	Lactobacillales	Streptococcaceae	Streptococcus
ZOTU5	1.733505821	florist-FRI	FRI	florist	8.02188618	47.50697325	Bacteria	Firmicutes	Bacilli	Lactobacillales	Streptococcaceae	Streptococcus
ZOTU5	1.982879931	bakery-ROR	ROR	bakery	9.491914228	47.47769624	Bacteria	Firmicutes	Bacilli	Lactobacillales	Streptococcaceae	Streptococcus
ZOTU5	2.677598605	kiosk-STE	STE	kiosk	8.855157106	47.65605239	Bacteria	Firmicutes	Bacilli	Lactobacillales	Streptococcaceae	Streptococcus
ZOTU5	3.987327393	kiosk-ORB	ORB	kiosk	6.538935323	46.72155356	Bacteria	Firmicutes	Bacilli	Lactobacillales	Streptococcaceae	Streptococcus
ZOTU5	4.015588298	butcher-FRI	FRI	butcher	8.020791115	47.50758136	Bacteria	Firmicutes	Bacilli	Lactobacillales	Streptococcaceae	Streptococcus
ZOTU5	4.501443973	butcher-STE	STE	butcher	8.858944467	47.65977499	Bacteria	Firmicutes	Bacilli	Lactobacillales	Streptococcaceae	Streptococcus
ZOTU5	4.779207079	pharmacy-LAN	LAN	pharmacy	8.538974777	47.28908685	Bacteria	Firmicutes	Bacilli	Lactobacillales	Streptococcaceae	Streptococcus
ZOTU5	4.954643372	butcher-ROR	ROR	butcher	9.491410162	47.47667051	Bacteria	Firmicutes	Bacilli	Lactobacillales	Streptococcaceae	Streptococcus
ZOTU5	5.199032738	bakery-FRI	FRI	bakery	8.02164707	47.50695646	Bacteria	Firmicutes	Bacilli	Lactobacillales	Streptococcaceae	Streptococcus
ZOTU5	5.369928401	pharmacy-ORB	ORB	pharmacy	6.532417465	46.7233192	Bacteria	Firmicutes	Bacilli	Lactobacillales	Streptococcaceae	Streptococcus
ZOTU5	5.493137619	pharmacy-FRI	FRI	pharmacy	8.018913881	47.50828333	Bacteria	Firmicutes	Bacilli	Lactobacillales	Streptococcaceae	Streptococcus
ZOTU5	6.029815614	florist-ROR	ROR	florist	9.491930465	47.4784607	Bacteria	Firmicutes	Bacilli	Lactobacillales	Streptococcaceae	Streptococcus
ZOTU5	6.655712431	bakery-KLO	KLO	bakery	9.883557847	46.86708513	Bacteria	Firmicutes	Bacilli	Lactobacillales	Streptococcaceae	Streptococcus
ZOTU5	7.958563284	kiosk-ROR	ROR	kiosk	9.492742922	47.47853626	Bacteria	Firmicutes	Bacilli	Lactobacillales	Streptococcaceae	Streptococcus
ZOTU5	8.49948981	bakery-LAN	LAN	bakery	8.543036636	47.28732091	Bacteria	Firmicutes	Bacilli	Lactobacillales	Streptococcaceae	Streptococcus
ZOTU5	9.379933184	florist-VIS	VIS	florist	7.881447062	46.29151035	Bacteria	Firmicutes	Bacilli	Lactobacillales	Streptococcaceae	Streptococcus
ZOTU5	9.551626954	pharmacy-KLO	KLO	pharmacy	9.882003903	46.86782932	Bacteria	Firmicutes	Bacilli	Lactobacillales	Streptococcaceae	Streptococcus
ZOTU5	9.940999949	pharmacy-ROR	ROR	pharmacy	9.491098236	47.47787266	Bacteria	Firmicutes	Bacilli	Lactobacillales	Streptococcaceae	Streptococcus
ZOTU5	11.96473685	kiosk-VIS	VIS	kiosk	7.881335448	46.29374173	Bacteria	Firmicutes	Bacilli	Lactobacillales	Streptococcaceae	Streptococcus
ZOTU5	13.23788886	butcher-BIA	BIA	butcher	8.972561578	46.35358424	Bacteria	Firmicutes	Bacilli	Lactobacillales	Streptococcaceae	Streptococcus
ZOTU5	15.39673931	pharmacy-VIS	VIS	pharmacy	7.881402403	46.2924011	Bacteria	Firmicutes	Bacilli	Lactobacillales	Streptococcaceae	Streptococcus
ZOTU5	18.12898868	kiosk-FRI	FRI	kiosk	8.012818781	47.50683866	Bacteria	Firmicutes	Bacilli	Lactobacillales	Streptococcaceae	Streptococcus
ZOTU5	19.94639267	pharmacy-POR	POR	pharmacy	7.074873684	47.41669695	Bacteria	Firmicutes	Bacilli	Lactobacillales	Streptococcaceae	Streptococcus
ZOTU5	20.58047493	pharmacy-BIA	BIA	pharmacy	8.969849334	46.36016197	Bacteria	Firmicutes	Bacilli	Lactobacillales	Streptococcaceae	Streptococcus
ZOTU6	0	kiosk-LAN	LAN	kiosk	8.543759506	47.28711609	Bacteria	Actinobacteria	Actinobacteria	Corynebacteriales	Corynebacteriaceae	Corynebacterium
ZOTU6	0	kiosk-BRI	BRI	kiosk	8.038937354	46.75490729	Bacteria	Actinobacteria	Actinobacteria	Corynebacteriales	Corynebacteriaceae	Corynebacterium
ZOTU6	0	pharmacy-ORB	ORB	pharmacy	6.532417465	46.7233192	Bacteria	Actinobacteria	Actinobacteria	Corynebacteriales	Corynebacteriaceae	Corynebacterium
ZOTU6	0	butcher-BRI	BRI	butcher	8.031559069	46.75405527	Bacteria	Actinobacteria	Actinobacteria	Corynebacteriales	Corynebacteriaceae	Corynebacterium
ZOTU6	0	bakery-ORB	ORB	bakery	6.532141986	46.72570097	Bacteria	Actinobacteria	Actinobacteria	Corynebacteriales	Corynebacteriaceae	Corynebacterium
ZOTU6	0.000838434	butcher-VIS	VIS	butcher	7.881260829	46.29254559	Bacteria	Actinobacteria	Actinobacteria	Corynebacteriales	Corynebacteriaceae	Corynebacterium
ZOTU6	0.001463036	florist-BIA	BIA	florist	8.971680214	46.35780691	Bacteria	Actinobacteria	Actinobacteria	Corynebacteriales	Corynebacteriaceae	Corynebacterium
ZOTU6	0.015855734	kiosk-VIS	VIS	kiosk	7.881335448	46.29374173	Bacteria	Actinobacteria	Actinobacteria	Corynebacteriales	Corynebacteriaceae	Corynebacterium
ZOTU6	0.017242778	bakery-KLO	KLO	bakery	9.883557847	46.86708513	Bacteria	Actinobacteria	Actinobacteria	Corynebacteriales	Corynebacteriaceae	Corynebacterium
ZOTU6	0.045119859	kiosk-POR	POR	kiosk	7.077433205	47.41639017	Bacteria	Actinobacteria	Actinobacteria	Corynebacteriales	Corynebacteriaceae	Corynebacterium
ZOTU6	0.086870191	bakery-LAN	LAN	bakery	8.543036636	47.28732091	Bacteria	Actinobacteria	Actinobacteria	Corynebacteriales	Corynebacteriaceae	Corynebacterium
ZOTU6	0.131326073	butcher-FRI	FRI	butcher	8.020791115	47.50758136	Bacteria	Actinobacteria	Actinobacteria	Corynebacteriales	Corynebacteriaceae	Corynebacterium
ZOTU6	0.131926121	pharmacy-BIA	BIA	pharmacy	8.969849334	46.36016197	Bacteria	Actinobacteria	Actinobacteria	Corynebacteriales	Corynebacteriaceae	Corynebacterium
ZOTU6	0.149006623	pharmacy-BRI	BRI	pharmacy	8.032293565	46.75419538	Bacteria	Actinobacteria	Actinobacteria	Corynebacteriales	Corynebacteriaceae	Corynebacterium
ZOTU6	0.187523238	pharmacy-FRI	FRI	pharmacy	8.018913881	47.50828333	Bacteria	Actinobacteria	Actinobacteria	Corynebacteriales	Corynebacteriaceae	Corynebacterium
ZOTU6	0.216152486	florist-ORB	ORB	florist	6.53205872	46.7236492	Bacteria	Actinobacteria	Actinobacteria	Corynebacteriales	Corynebacteriaceae	Corynebacterium
ZOTU6	0.266162488	florist-VIS	VIS	florist	7.881447062	46.29151035	Bacteria	Actinobacteria	Actinobacteria	Corynebacteriales	Corynebacteriaceae	Corynebacterium
ZOTU6	0.328687146	butcher-KLO	KLO	butcher	9.882882015	46.87011448	Bacteria	Actinobacteria	Actinobacteria	Corynebacteriales	Corynebacteriaceae	Corynebacterium
ZOTU6	0.818095448	butcher-BIA	BIA	butcher	8.972561578	46.35358424	Bacteria	Actinobacteria	Actinobacteria	Corynebacteriales	Corynebacteriaceae	Corynebacterium
ZOTU6	0.939789905	pharmacy-KLO	KLO	pharmacy	9.882003903	46.86782932	Bacteria	Actinobacteria	Actinobacteria	Corynebacteriales	Corynebacteriaceae	Corynebacterium
ZOTU6	0.952055217	bakery-POR	POR	bakery	7.078157162	47.42102447	Bacteria	Actinobacteria	Actinobacteria	Corynebacteriales	Corynebacteriaceae	Corynebacterium
ZOTU6	1.157316595	florist-ROR	ROR	florist	9.491930465	47.4784607	Bacteria	Actinobacteria	Actinobacteria	Corynebacteriales	Corynebacteriaceae	Corynebacterium
ZOTU6	1.306611454	butcher-STE	STE	butcher	8.858944467	47.65977499	Bacteria	Actinobacteria	Actinobacteria	Corynebacteriales	Corynebacteriaceae	Corynebacterium
ZOTU6	1.404841845	kiosk-ORB	ORB	kiosk	6.538935323	46.72155356	Bacteria	Actinobacteria	Actinobacteria	Corynebacteriales	Corynebacteriaceae	Corynebacterium
ZOTU6	1.637066899	kiosk-STE	STE	kiosk	8.855157106	47.65605239	Bacteria	Actinobacteria	Actinobacteria	Corynebacteriales	Corynebacteriaceae	Corynebacterium
ZOTU6	1.827830189	bakery-BRI	BRI	bakery	8.033535908	46.75409896	Bacteria	Actinobacteria	Actinobacteria	Corynebacteriales	Corynebacteriaceae	Corynebacterium
ZOTU6	1.895395694	kiosk-KLO	KLO	kiosk	9.88156669	46.86860363	Bacteria	Actinobacteria	Actinobacteria	Corynebacteriales	Corynebacteriaceae	Corynebacterium
ZOTU6	2.128597092	pharmacy-VIS	VIS	pharmacy	7.881402403	46.2924011	Bacteria	Actinobacteria	Actinobacteria	Corynebacteriales	Corynebacteriaceae	Corynebacterium
ZOTU6	2.392050086	florist-BRI	BRI	florist	8.03082675	46.75411304	Bacteria	Actinobacteria	Actinobacteria	Corynebacteriales	Corynebacteriaceae	Corynebacterium
ZOTU6	2.407884814	pharmacy-STE	STE	pharmacy	8.859325869	47.65959943	Bacteria	Actinobacteria	Actinobacteria	Corynebacteriales	Corynebacteriaceae	Corynebacterium
ZOTU6	2.537359421	butcher-LAN	LAN	butcher	8.539882552	47.2888713	Bacteria	Actinobacteria	Actinobacteria	Corynebacteriales	Corynebacteriaceae	Corynebacterium
ZOTU6	2.857763987	butcher-ROR	ROR	butcher	9.491410162	47.47667051	Bacteria	Actinobacteria	Actinobacteria	Corynebacteriales	Corynebacteriaceae	Corynebacterium
ZOTU6	3.145821677	pharmacy-ROR	ROR	pharmacy	9.491098236	47.47787266	Bacteria	Actinobacteria	Actinobacteria	Corynebacteriales	Corynebacteriaceae	Corynebacterium
ZOTU6	3.350491452	kiosk-FRI	FRI	kiosk	8.012818781	47.50683866	Bacteria	Actinobacteria	Actinobacteria	Corynebacteriales	Corynebacteriaceae	Corynebacterium
ZOTU6	3.772003353	butcher-ORB	ORB	butcher	6.531977603	46.72458415	Bacteria	Actinobacteria	Actinobacteria	Corynebacteriales	Corynebacteriaceae	Corynebacterium
ZOTU6	3.913912737	florist-FRI	FRI	florist	8.02188618	47.50697325	Bacteria	Actinobacteria	Actinobacteria	Corynebacteriales	Corynebacteriaceae	Corynebacterium
ZOTU6	4.014631718	kiosk-BIA	BIA	kiosk	8.974406633	46.35128292	Bacteria	Actinobacteria	Actinobacteria	Corynebacteriales	Corynebacteriaceae	Corynebacterium
ZOTU6	6.486881417	kiosk-ROR	ROR	kiosk	9.492742922	47.47853626	Bacteria	Actinobacteria	Actinobacteria	Corynebacteriales	Corynebacteriaceae	Corynebacterium
ZOTU6	7.59858631	bakery-FRI	FRI	bakery	8.02164707	47.50695646	Bacteria	Actinobacteria	Actinobacteria	Corynebacteriales	Corynebacteriaceae	Corynebacterium
ZOTU6	7.822503045	bakery-ROR	ROR	bakery	9.491914228	47.47769624	Bacteria	Actinobacteria	Actinobacteria	Corynebacteriales	Corynebacteriaceae	Corynebacterium
ZOTU6	8.130444494	pharmacy-POR	POR	pharmacy	7.074873684	47.41669695	Bacteria	Actinobacteria	Actinobacteria	Corynebacteriales	Corynebacteriaceae	Corynebacterium
ZOTU6	9.394321212	pharmacy-LAN	LAN	pharmacy	8.538974777	47.28908685	Bacteria	Actinobacteria	Actinobacteria	Corynebacteriales	Corynebacteriaceae	Corynebacterium
